# LRP2: A proteogenomics pipeline for long-read informed protein isoform analysis and discovery

**DOI:** 10.64898/2026.05.27.728216

**Authors:** Megan D. Schertzer, Julia T. Lewandowski, Emily F. Watts, Will Rosenow, Madison M. Mehlferber, Erin D. Jeffery, Scott I. Adamson, Jocelyne Bruand, Elizabeth Tseng, Yaseswini Neelamraju, Francine E. Garrett-Bakelman, Egor Dolzhenko, David A. Knowles, Gloria Sheynkman

**Author notes:** Corresponding authors. Megan Schertzer, David Knowles, Gloria Sheynkman. Equal contribution (Megan D. Schertzer, Julia T. Lewandowski).

## Abstract

Most human genes produce multiple RNA isoforms, yet it remains unclear which isoforms are translated into stable, functional proteins. Long-read RNA sequencing resolves full-length transcript structures and, when paired with mass spectrometry, can provide empirical evidence of isoform translation. Despite this opportunity, comprehensive workflows integrating isoform discovery, open reading frame prediction, peptide identification, and protein inference remain limited, leaving users to handle these steps piecemeal. Here, we present LRP2, a modular, end-to-end long-read proteogenomics pipeline built in Nextflow. LRP2 scales transcript discovery to hundreds of samples via PacBio’s latest Isocall tool, removes technical artifacts with SQANTI QC, generates and classifies predicted proteomes via CPAT and SQANTI Protein, performs multi-group differential expression and usage analysis via edgeR, DRIMSeq, and a long-read adaptation of LeafCutter, and integrates protein-level evidence from DDA and DIA MS data through FragPipe. For cross-dataset comparison of novel isoforms, LRP2 employs deterministic splice-junction, coordinate-based isoform identifiers. Used as an integrated pipeline, LRP2 enables the detection of novel peptides and improves the protein isoform inference to confirm protein isoform translation.

**Availability and implementation:** LRP2 is freely available as a modular Nextflow pipeline at https://github.com/sheynkman-lab/LRP2 (v2.0.0, archived at https://doi.org/10.5281/zenodo.22795865). LRP2 supports Docker, Apptainer, and Conda environments with GENCODE references.

**Contact:** Megan Schertzer

David Knowles

Gloria Sheynkman
