## Supplemental Tables for "LRP2: A proteogenomics pipeline for long-read informed protein isoform analysis and discovery"

### Sheet: S1 Data Overview
sample_id	sample_type	cell_line	file_format	file_size_GB	data_source	data_url
ENCFF634YSN	RNA	K562	FASTQ	1.35	ENCODE4	https://www.encodeproject.org/files/ENCFF634YSN/
ENCFF694INI	RNA	K562	FASTQ	0.324	ENCODE4	https://www.encodeproject.org/files/ENCFF694INI/
ENCFF696GDL	RNA	K562	FASTQ	1.09	ENCODE4	https://www.encodeproject.org/files/ENCFF696GDL/
ENCFF763VZC	RNA	K562	FASTQ	0.636	ENCODE4	https://www.encodeproject.org/files/ENCFF763VZC/
ENCFF429VVB	RNA	K562	FASTQ	1.43	ENCODE4	https://www.encodeproject.org/files/ENCFF429VVB/
ENCFF427JDY	RNA	HepG2	FASTQ	0.267	ENCODE4	https://www.encodeproject.org/files/ENCFF427JDY/
ENCFF483HTA	RNA	HepG2	FASTQ	1.69	ENCODE4	https://www.encodeproject.org/files/ENCFF483HTA/
ENCFF589SMB	RNA	HepG2	FASTQ	0.501	ENCODE4	https://www.encodeproject.org/files/ENCFF589SMB/
ENCFF011BFA	RNA	chondrocyte	FASTQ	1.2	ENCODE4	https://www.encodeproject.org/files/ENCFF011BFA/
ENCFF026VEI	RNA	neural crest cell	FASTQ	0.5	ENCODE4	https://www.encodeproject.org/files/ENCFF026VEI/
ENCFF033LRZ	RNA	endothelial cell of umbilical vein	FASTQ	1.19	ENCODE4	https://www.encodeproject.org/files/ENCFF033LRZ/
ENCFF041EGI	RNA	MCF 10A	FASTQ	1.05	ENCODE4	https://www.encodeproject.org/files/ENCFF041EGI/
ENCFF096UHO	RNA	endothelial cell of umbilical vein	FASTQ	1.19	ENCODE4	https://www.encodeproject.org/files/ENCFF096UHO/
ENCFF107YRM	RNA	PC.9	FASTQ	0.85	ENCODE4	https://www.encodeproject.org/files/ENCFF107YRM/
ENCFF142LPL	RNA	endodermal cell	FASTQ	1.64	ENCODE4	https://www.encodeproject.org/files/ENCFF142LPL/
ENCFF144KHH	RNA	aorta	FASTQ	0.57	ENCODE4	https://www.encodeproject.org/files/ENCFF144KHH/
ENCFF156TTD	RNA	dorsolateral prefrontal cortex	FASTQ	1.45	ENCODE4	https://www.encodeproject.org/files/ENCFF156TTD/
ENCFF168MIB	RNA	A673	FASTQ	0.73	ENCODE4	https://www.encodeproject.org/files/ENCFF168MIB/
ENCFF185VYD	RNA	heart left ventricle	FASTQ	0.19	ENCODE4	https://www.encodeproject.org/files/ENCFF185VYD/
ENCFF187BTK	RNA	ovary	FASTQ	0.14	ENCODE4	https://www.encodeproject.org/files/ENCFF187BTK/
ENCFF196WMM	RNA	left lung	FASTQ	0.28	ENCODE4	https://www.encodeproject.org/files/ENCFF196WMM/
ENCFF197DCI	RNA	IMR.90	FASTQ	0.74	ENCODE4	https://www.encodeproject.org/files/ENCFF197DCI/
ENCFF206TQZ	RNA	dorsolateral prefrontal cortex	FASTQ	0.42	ENCODE4	https://www.encodeproject.org/files/ENCFF206TQZ/
ENCFF211SQY	RNA	adrenal gland	FASTQ	0.36	ENCODE4	https://www.encodeproject.org/files/ENCFF211SQY/
ENCFF235QXW	RNA	endodermal cell	FASTQ	1.06	ENCODE4	https://www.encodeproject.org/files/ENCFF235QXW/
ENCFF237FMP	RNA	mammary epithelial cell	FASTQ	1.19	ENCODE4	https://www.encodeproject.org/files/ENCFF237FMP/
ENCFF242WRZ	RNA	right cardiac atrium	FASTQ	0.45	ENCODE4	https://www.encodeproject.org/files/ENCFF242WRZ/
ENCFF245IPA	RNA	WTC11	FASTQ	2.28	ENCODE4	https://www.encodeproject.org/files/ENCFF245IPA/
ENCFF245MBY	RNA	left colon	FASTQ	0.68	ENCODE4	https://www.encodeproject.org/files/ENCFF245MBY/
ENCFF249GFH	RNA	neural crest cell	FASTQ	0.65	ENCODE4	https://www.encodeproject.org/files/ENCFF249GFH/
ENCFF250IWT	RNA	lower lobe of right lung	FASTQ	0.97	ENCODE4	https://www.encodeproject.org/files/ENCFF250IWT/
ENCFF251CBB	RNA	GM23338	FASTQ	0.36	ENCODE4	https://www.encodeproject.org/files/ENCFF251CBB/
ENCFF260AWP	RNA	dorsolateral prefrontal cortex	FASTQ	0.18	ENCODE4	https://www.encodeproject.org/files/ENCFF260AWP/
ENCFF272VSN	RNA	H9	FASTQ	1.7	ENCODE4	https://www.encodeproject.org/files/ENCFF272VSN/
ENCFF274DYS	RNA	HL.60	FASTQ	1.52	ENCODE4	https://www.encodeproject.org/files/ENCFF274DYS/
ENCFF281TNJ	RNA	GM12878	FASTQ	0.3	ENCODE4	https://www.encodeproject.org/files/ENCFF281TNJ/
ENCFF288CJF	RNA	HFFc6	FASTQ	0.45	ENCODE4	https://www.encodeproject.org/files/ENCFF288CJF/
ENCFF306ZPP	RNA	right lobe of liver	FASTQ	0.37	ENCODE4	https://www.encodeproject.org/files/ENCFF306ZPP/
ENCFF311CZO	RNA	dorsolateral prefrontal cortex	FASTQ	1.42	ENCODE4	https://www.encodeproject.org/files/ENCFF311CZO/
ENCFF316EZQ	RNA	astrocyte	FASTQ	0.51	ENCODE4	https://www.encodeproject.org/files/ENCFF316EZQ/
ENCFF318SKH	RNA	right lobe of liver	FASTQ	0.23	ENCODE4	https://www.encodeproject.org/files/ENCFF318SKH/
ENCFF329AYV	RNA	GM12878	FASTQ	0.3	ENCODE4	https://www.encodeproject.org/files/ENCFF329AYV/
ENCFF337VWR	RNA	HCT116	FASTQ	0.82	ENCODE4	https://www.encodeproject.org/files/ENCFF337VWR/
ENCFF341BSQ	RNA	lower lobe of left lung	FASTQ	0.46	ENCODE4	https://www.encodeproject.org/files/ENCFF341BSQ/
ENCFF342HOS	RNA	chondrocyte	FASTQ	1.07	ENCODE4	https://www.encodeproject.org/files/ENCFF342HOS/
ENCFF352CGL	RNA	chondrocyte	FASTQ	0.65	ENCODE4	https://www.encodeproject.org/files/ENCFF352CGL/
ENCFF370NFS	RNA	WTC11	FASTQ	1	ENCODE4	https://www.encodeproject.org/files/ENCFF370NFS/
ENCFF385QZZ	RNA	HFFc6	FASTQ	0.53	ENCODE4	https://www.encodeproject.org/files/ENCFF385QZZ/
ENCFF387HPO	RNA	mucosa of descending colon	FASTQ	0.74	ENCODE4	https://www.encodeproject.org/files/ENCFF387HPO/
ENCFF400BQQ	RNA	H1	FASTQ	0.15	ENCODE4	https://www.encodeproject.org/files/ENCFF400BQQ/
ENCFF417ALN	RNA	adrenal gland	FASTQ	1	ENCODE4	https://www.encodeproject.org/files/ENCFF417ALN/
ENCFF417UQV	RNA	OCI.LY7	FASTQ	1.13	ENCODE4	https://www.encodeproject.org/files/ENCFF417UQV/
ENCFF417VHJ	RNA	GM12878	FASTQ	0.79	ENCODE4	https://www.encodeproject.org/files/ENCFF417VHJ/
ENCFF422XLS	RNA	ovary	FASTQ	0.88	ENCODE4	https://www.encodeproject.org/files/ENCFF422XLS/
ENCFF425VDL	RNA	heart right ventricle	FASTQ	0.63	ENCODE4	https://www.encodeproject.org/files/ENCFF425VDL/
ENCFF429JUP	RNA	heart left ventricle	FASTQ	0.7	ENCODE4	https://www.encodeproject.org/files/ENCFF429JUP/
ENCFF436GKZ	RNA	H1	FASTQ	0.89	ENCODE4	https://www.encodeproject.org/files/ENCFF436GKZ/
ENCFF446EFU	RNA	dorsolateral prefrontal cortex	FASTQ	1.36	ENCODE4	https://www.encodeproject.org/files/ENCFF446EFU/
ENCFF450VAU	RNA	GM12878	FASTQ	1	ENCODE4	https://www.encodeproject.org/files/ENCFF450VAU/
ENCFF471YEK	RNA	progenitor cell of endocrine pancreas	FASTQ	1.03	ENCODE4	https://www.encodeproject.org/files/ENCFF471YEK/
ENCFF474GEK	RNA	astrocyte	FASTQ	0.32	ENCODE4	https://www.encodeproject.org/files/ENCFF474GEK/
ENCFF475ORL	RNA	GM12878	FASTQ	0.37	ENCODE4	https://www.encodeproject.org/files/ENCFF475ORL/
ENCFF489XQJ	RNA	type B pancreatic cell	FASTQ	0.91	ENCODE4	https://www.encodeproject.org/files/ENCFF489XQJ/
ENCFF492BYP	RNA	kidney	FASTQ	0.48	ENCODE4	https://www.encodeproject.org/files/ENCFF492BYP/
ENCFF511AVQ	RNA	mucosa of descending colon	FASTQ	0.3	ENCODE4	https://www.encodeproject.org/files/ENCFF511AVQ/
ENCFF511KJB	RNA	OCI.LY7	FASTQ	0.87	ENCODE4	https://www.encodeproject.org/files/ENCFF511KJB/
ENCFF537NCV	RNA	heart left ventricle	FASTQ	1.48	ENCODE4	https://www.encodeproject.org/files/ENCFF537NCV/
ENCFF548JGS	RNA	Calu3	FASTQ	1.01	ENCODE4	https://www.encodeproject.org/files/ENCFF548JGS/
ENCFF552NVU	RNA	lower lobe of left lung	FASTQ	1.4	ENCODE4	https://www.encodeproject.org/files/ENCFF552NVU/
ENCFF556DYU	RNA	osteocyte	FASTQ	1.26	ENCODE4	https://www.encodeproject.org/files/ENCFF556DYU/
ENCFF560XTG	RNA	osteocyte	FASTQ	1.03	ENCODE4	https://www.encodeproject.org/files/ENCFF560XTG/
ENCFF561HIY	RNA	endodermal cell	FASTQ	1.63	ENCODE4	https://www.encodeproject.org/files/ENCFF561HIY/
ENCFF563QZR	RNA	WTC11	FASTQ	2.17	ENCODE4	https://www.encodeproject.org/files/ENCFF563QZR/
ENCFF569KOA	RNA	Calu3	FASTQ	0.76	ENCODE4	https://www.encodeproject.org/files/ENCFF569KOA/
ENCFF580BQX	RNA	type B pancreatic cell	FASTQ	0.85	ENCODE4	https://www.encodeproject.org/files/ENCFF580BQX/
ENCFF595PPR	RNA	endothelial cell	FASTQ	0.35	ENCODE4	https://www.encodeproject.org/files/ENCFF595PPR/
ENCFF602MAI	RNA	heart left ventricle	FASTQ	0.61	ENCODE4	https://www.encodeproject.org/files/ENCFF602MAI/
ENCFF609QIM	RNA	HL.60	FASTQ	1.69	ENCODE4	https://www.encodeproject.org/files/ENCFF609QIM/
ENCFF615FIC	RNA	heart right ventricle	FASTQ	1.06	ENCODE4	https://www.encodeproject.org/files/ENCFF615FIC/
ENCFF617YVE	RNA	mammary epithelial cell	FASTQ	1.11	ENCODE4	https://www.encodeproject.org/files/ENCFF617YVE/
ENCFF624IQY	RNA	left ventricle myocardium superior	FASTQ	0.77	ENCODE4	https://www.encodeproject.org/files/ENCFF624IQY/
ENCFF630XEC	RNA	psoas muscle	FASTQ	0.44	ENCODE4	https://www.encodeproject.org/files/ENCFF630XEC/
ENCFF649CYY	RNA	Caco.2	FASTQ	0.81	ENCODE4	https://www.encodeproject.org/files/ENCFF649CYY/
ENCFF658OZB	RNA	posterior vena cava	FASTQ	0.65	ENCODE4	https://www.encodeproject.org/files/ENCFF658OZB/
ENCFF665LBS	RNA	Right ventricle myocardium superior	FASTQ	1.03	ENCODE4	https://www.encodeproject.org/files/ENCFF665LBS/
ENCFF680XXE	RNA	cardiac septum	FASTQ	0.9	ENCODE4	https://www.encodeproject.org/files/ENCFF680XXE/
ENCFF688QGB	RNA	H9	FASTQ	1.96	ENCODE4	https://www.encodeproject.org/files/ENCFF688QGB/
ENCFF694DIE	RNA	GM12878	FASTQ	1.12	ENCODE4	https://www.encodeproject.org/files/ENCFF694DIE/
ENCFF702KLU	RNA	MCF 10A	FASTQ	1.18	ENCODE4	https://www.encodeproject.org/files/ENCFF702KLU/
ENCFF708BOP	RNA	dorsolateral prefrontal cortex	FASTQ	1.26	ENCODE4	https://www.encodeproject.org/files/ENCFF708BOP/
ENCFF712CBL	RNA	endodermal cell	FASTQ	1.06	ENCODE4	https://www.encodeproject.org/files/ENCFF712CBL/
ENCFF722JJS	RNA	right cardiac atrium	FASTQ	0.49	ENCODE4	https://www.encodeproject.org/files/ENCFF722JJS/
ENCFF728ITF	RNA	HFFc6	FASTQ	0.4	ENCODE4	https://www.encodeproject.org/files/ENCFF728ITF/
ENCFF731HST	RNA	endodermal cell	FASTQ	0.86	ENCODE4	https://www.encodeproject.org/files/ENCFF731HST/
ENCFF733RRO	RNA	left lung	FASTQ	0.25	ENCODE4	https://www.encodeproject.org/files/ENCFF733RRO/
ENCFF738UZJ	RNA	Right ventricle myocardium inferior	FASTQ	0.4	ENCODE4	https://www.encodeproject.org/files/ENCFF738UZJ/
ENCFF750LYC	RNA	psoas muscle	FASTQ	0.95	ENCODE4	https://www.encodeproject.org/files/ENCFF750LYC/
ENCFF756AHG	RNA	ovary	FASTQ	1.1	ENCODE4	https://www.encodeproject.org/files/ENCFF756AHG/
ENCFF770DXN	RNA	endothelial cell	FASTQ	0.25	ENCODE4	https://www.encodeproject.org/files/ENCFF770DXN/
ENCFF785KVJ	RNA	dorsolateral prefrontal cortex	FASTQ	1.08	ENCODE4	https://www.encodeproject.org/files/ENCFF785KVJ/
ENCFF793CMQ	RNA	left ventricle myocardium inferior	FASTQ	0.9	ENCODE4	https://www.encodeproject.org/files/ENCFF793CMQ/
ENCFF793PGJ	RNA	heart right ventricle	FASTQ	0.76	ENCODE4	https://www.encodeproject.org/files/ENCFF793PGJ/
ENCFF827DUW	RNA	dorsolateral prefrontal cortex	FASTQ	0.8	ENCODE4	https://www.encodeproject.org/files/ENCFF827DUW/
ENCFF827OXR	RNA	Caco.2	FASTQ	0.96	ENCODE4	https://www.encodeproject.org/files/ENCFF827OXR/
ENCFF834KTE	RNA	PC.3	FASTQ	1.2	ENCODE4	https://www.encodeproject.org/files/ENCFF834KTE/
ENCFF838DFB	RNA	dorsolateral prefrontal cortex	FASTQ	1.06	ENCODE4	https://www.encodeproject.org/files/ENCFF838DFB/
ENCFF853OFP	RNA	H1	FASTQ	0.51	ENCODE4	https://www.encodeproject.org/files/ENCFF853OFP/
ENCFF860AWQ	RNA	PC.9	FASTQ	1.01	ENCODE4	https://www.encodeproject.org/files/ENCFF860AWQ/
ENCFF861BKY	RNA	A673	FASTQ	1.08	ENCODE4	https://www.encodeproject.org/files/ENCFF861BKY/
ENCFF887DGG	RNA	MCF.7	FASTQ	0.89	ENCODE4	https://www.encodeproject.org/files/ENCFF887DGG/
ENCFF899MTI	RNA	right cardiac atrium	FASTQ	1.61	ENCODE4	https://www.encodeproject.org/files/ENCFF899MTI/
ENCFF902BIU	RNA	aorta	FASTQ	1.08	ENCODE4	https://www.encodeproject.org/files/ENCFF902BIU/
ENCFF902UIT	RNA	GM12878	FASTQ	0.32	ENCODE4	https://www.encodeproject.org/files/ENCFF902UIT/
ENCFF905RVF	RNA	right cardiac atrium	FASTQ	0.99	ENCODE4	https://www.encodeproject.org/files/ENCFF905RVF/
ENCFF907SZK	RNA	mesenteric fat pad	FASTQ	0.99	ENCODE4	https://www.encodeproject.org/files/ENCFF907SZK/
ENCFF912HPY	RNA	adrenal gland	FASTQ	0.25	ENCODE4	https://www.encodeproject.org/files/ENCFF912HPY/
ENCFF919JFJ	RNA	glutamatergic neuron	FASTQ	0.32	ENCODE4	https://www.encodeproject.org/files/ENCFF919JFJ/
ENCFF920VXE	RNA	left cardiac atrium	FASTQ	0.47	ENCODE4	https://www.encodeproject.org/files/ENCFF920VXE/
ENCFF934MBW	RNA	upper lobe of right lung	FASTQ	1.09	ENCODE4	https://www.encodeproject.org/files/ENCFF934MBW/
ENCFF954UFG	RNA	GM23338	FASTQ	0.36	ENCODE4	https://www.encodeproject.org/files/ENCFF954UFG/
ENCFF960KBO	RNA	posterior vena cava	FASTQ	0.32	ENCODE4	https://www.encodeproject.org/files/ENCFF960KBO/
ENCFF982WKN	RNA	glutamatergic neuron	FASTQ	0.36	ENCODE4	https://www.encodeproject.org/files/ENCFF982WKN/
ENCFF988RQM	RNA	progenitor cell of endocrine pancreas	FASTQ	0.68	ENCODE4	https://www.encodeproject.org/files/ENCFF988RQM/
ENCFF990CUL	RNA	Panc1	FASTQ	0.96	ENCODE4	https://www.encodeproject.org/files/ENCFF990CUL/
20160124_alr_CompleteHumanProteome_K562_trypsin_HCD_fr11	protein	K562	raw	1.322	ProteomeXchange	ftp://massive-ftp.ucsd.edu/v03/MSV000086944/raw/raw/20160124_alr_CompleteHumanProteome_K562_trypsin_HCD_fr11.raw
20160124_alr_CompleteHumanProteome_K562_trypsin_HCD_fr12	protein	K562	raw	1.382	ProteomeXchange	ftp://massive-ftp.ucsd.edu/v03/MSV000086944/raw/raw/20160124_alr_CompleteHumanProteome_K562_trypsin_HCD_fr12.raw
20160124_alr_CompleteHumanProteome_K562_trypsin_HCD_fr13	protein	K562	raw	1.323	ProteomeXchange	ftp://massive-ftp.ucsd.edu/v03/MSV000086944/raw/raw/20160124_alr_CompleteHumanProteome_K562_trypsin_HCD_fr13.raw
20160124_alr_CompleteHumanProteome_K562_trypsin_HCD_fr14	protein	K562	raw	1.363	ProteomeXchange	ftp://massive-ftp.ucsd.edu/v03/MSV000086944/raw/raw/20160124_alr_CompleteHumanProteome_K562_trypsin_HCD_fr14.raw
20160124_alr_CompleteHumanProteome_K562_trypsin_HCD_fr15	protein	K562	raw	1.297	ProteomeXchange	ftp://massive-ftp.ucsd.edu/v03/MSV000086944/raw/raw/20160124_alr_CompleteHumanProteome_K562_trypsin_HCD_fr15.raw
20160124_alr_CompleteHumanProteome_K562_trypsin_HCD_fr16	protein	K562	raw	1.307	ProteomeXchange	ftp://massive-ftp.ucsd.edu/v03/MSV000086944/raw/raw/20160124_alr_CompleteHumanProteome_K562_trypsin_HCD_fr16.raw
20160124_alr_CompleteHumanProteome_K562_trypsin_HCD_fr17	protein	K562	raw	1.351	ProteomeXchange	ftp://massive-ftp.ucsd.edu/v03/MSV000086944/raw/raw/20160124_alr_CompleteHumanProteome_K562_trypsin_HCD_fr17.raw
20160124_alr_CompleteHumanProteome_K562_trypsin_HCD_fr18	protein	K562	raw	1.407	ProteomeXchange	ftp://massive-ftp.ucsd.edu/v03/MSV000086944/raw/raw/20160124_alr_CompleteHumanProteome_K562_trypsin_HCD_fr18.raw
20160124_alr_CompleteHumanProteome_K562_trypsin_HCD_fr19	protein	K562	raw	1.396	ProteomeXchange	ftp://massive-ftp.ucsd.edu/v03/MSV000086944/raw/raw/20160124_alr_CompleteHumanProteome_K562_trypsin_HCD_fr19.raw
20160124_alr_CompleteHumanProteome_K562_trypsin_HCD_fr1	protein	K562	raw	1.419	ProteomeXchange	ftp://massive-ftp.ucsd.edu/v03/MSV000086944/raw/raw/20160124_alr_CompleteHumanProteome_K562_trypsin_HCD_fr1.raw
20160124_alr_CompleteHumanProteome_K562_trypsin_HCD_fr20	protein	K562	raw	1.454	ProteomeXchange	ftp://massive-ftp.ucsd.edu/v03/MSV000086944/raw/raw/20160124_alr_CompleteHumanProteome_K562_trypsin_HCD_fr20.raw
20160124_alr_CompleteHumanProteome_K562_trypsin_HCD_fr21	protein	K562	raw	1.45	ProteomeXchange	ftp://massive-ftp.ucsd.edu/v03/MSV000086944/raw/raw/20160124_alr_CompleteHumanProteome_K562_trypsin_HCD_fr21.raw
20160124_alr_CompleteHumanProteome_K562_trypsin_HCD_fr22	protein	K562	raw	1.388	ProteomeXchange	ftp://massive-ftp.ucsd.edu/v03/MSV000086944/raw/raw/20160124_alr_CompleteHumanProteome_K562_trypsin_HCD_fr22.raw
20160124_alr_CompleteHumanProteome_K562_trypsin_HCD_fr23	protein	K562	raw	1.418	ProteomeXchange	ftp://massive-ftp.ucsd.edu/v03/MSV000086944/raw/raw/20160124_alr_CompleteHumanProteome_K562_trypsin_HCD_fr23.raw
20160124_alr_CompleteHumanProteome_K562_trypsin_HCD_fr24	protein	K562	raw	1.416	ProteomeXchange	ftp://massive-ftp.ucsd.edu/v03/MSV000086944/raw/raw/20160124_alr_CompleteHumanProteome_K562_trypsin_HCD_fr24.raw
20160124_alr_CompleteHumanProteome_K562_trypsin_HCD_fr25	protein	K562	raw	1.369	ProteomeXchange	ftp://massive-ftp.ucsd.edu/v03/MSV000086944/raw/raw/20160124_alr_CompleteHumanProteome_K562_trypsin_HCD_fr25.raw
20160124_alr_CompleteHumanProteome_K562_trypsin_HCD_fr26	protein	K562	raw	1.39	ProteomeXchange	ftp://massive-ftp.ucsd.edu/v03/MSV000086944/raw/raw/20160124_alr_CompleteHumanProteome_K562_trypsin_HCD_fr26.raw
20160124_alr_CompleteHumanProteome_K562_trypsin_HCD_fr27	protein	K562	raw	1.272	ProteomeXchange	ftp://massive-ftp.ucsd.edu/v03/MSV000086944/raw/raw/20160124_alr_CompleteHumanProteome_K562_trypsin_HCD_fr27.raw
20160124_alr_CompleteHumanProteome_K562_trypsin_HCD_fr28	protein	K562	raw	1.268	ProteomeXchange	ftp://massive-ftp.ucsd.edu/v03/MSV000086944/raw/raw/20160124_alr_CompleteHumanProteome_K562_trypsin_HCD_fr28.raw
20160124_alr_CompleteHumanProteome_K562_trypsin_HCD_fr29	protein	K562	raw	1.299	ProteomeXchange	ftp://massive-ftp.ucsd.edu/v03/MSV000086944/raw/raw/20160124_alr_CompleteHumanProteome_K562_trypsin_HCD_fr29.raw
20160124_alr_CompleteHumanProteome_K562_trypsin_HCD_fr2	protein	K562	raw	1.391	ProteomeXchange	ftp://massive-ftp.ucsd.edu/v03/MSV000086944/raw/raw/20160124_alr_CompleteHumanProteome_K562_trypsin_HCD_fr2.raw
20160124_alr_CompleteHumanProteome_K562_trypsin_HCD_fr30	protein	K562	raw	1.298	ProteomeXchange	ftp://massive-ftp.ucsd.edu/v03/MSV000086944/raw/raw/20160124_alr_CompleteHumanProteome_K562_trypsin_HCD_fr30.raw
20160124_alr_CompleteHumanProteome_K562_trypsin_HCD_fr31	protein	K562	raw	1.21	ProteomeXchange	ftp://massive-ftp.ucsd.edu/v03/MSV000086944/raw/raw/20160124_alr_CompleteHumanProteome_K562_trypsin_HCD_fr31.raw
20160124_alr_CompleteHumanProteome_K562_trypsin_HCD_fr32	protein	K562	raw	1.231	ProteomeXchange	ftp://massive-ftp.ucsd.edu/v03/MSV000086944/raw/raw/20160124_alr_CompleteHumanProteome_K562_trypsin_HCD_fr32.raw
20160124_alr_CompleteHumanProteome_K562_trypsin_HCD_fr33	protein	K562	raw	1.263	ProteomeXchange	ftp://massive-ftp.ucsd.edu/v03/MSV000086944/raw/raw/20160124_alr_CompleteHumanProteome_K562_trypsin_HCD_fr33.raw
20160124_alr_CompleteHumanProteome_K562_trypsin_HCD_fr34	protein	K562	raw	1.244	ProteomeXchange	ftp://massive-ftp.ucsd.edu/v03/MSV000086944/raw/raw/20160124_alr_CompleteHumanProteome_K562_trypsin_HCD_fr34.raw
20160124_alr_CompleteHumanProteome_K562_trypsin_HCD_fr35	protein	K562	raw	1.274	ProteomeXchange	ftp://massive-ftp.ucsd.edu/v03/MSV000086944/raw/raw/20160124_alr_CompleteHumanProteome_K562_trypsin_HCD_fr35.raw
20160124_alr_CompleteHumanProteome_K562_trypsin_HCD_fr3	protein	K562	raw	1.357	ProteomeXchange	ftp://massive-ftp.ucsd.edu/v03/MSV000086944/raw/raw/20160124_alr_CompleteHumanProteome_K562_trypsin_HCD_fr3.raw
20160124_alr_CompleteHumanProteome_K562_trypsin_HCD_fr4	protein	K562	raw	1.383	ProteomeXchange	ftp://massive-ftp.ucsd.edu/v03/MSV000086944/raw/raw/20160124_alr_CompleteHumanProteome_K562_trypsin_HCD_fr4.raw
20160124_alr_CompleteHumanProteome_K562_trypsin_HCD_fr5	protein	K562	raw	1.321	ProteomeXchange	ftp://massive-ftp.ucsd.edu/v03/MSV000086944/raw/raw/20160124_alr_CompleteHumanProteome_K562_trypsin_HCD_fr5.raw
20160124_alr_CompleteHumanProteome_K562_trypsin_HCD_fr7	protein	K562	raw	1.359	ProteomeXchange	ftp://massive-ftp.ucsd.edu/v03/MSV000086944/raw/raw/20160124_alr_CompleteHumanProteome_K562_trypsin_HCD_fr7.raw
20160124_alr_CompleteHumanProteome_K562_trypsin_HCD_fr8	protein	K562	raw	1.286	ProteomeXchange	ftp://massive-ftp.ucsd.edu/v03/MSV000086944/raw/raw/20160124_alr_CompleteHumanProteome_K562_trypsin_HCD_fr8.raw
20160124_alr_CompleteHumanProteome_K562_trypsin_HCD_fr9	protein	K562	raw	1.325	ProteomeXchange	ftp://massive-ftp.ucsd.edu/v03/MSV000086944/raw/raw/20160124_alr_CompleteHumanProteome_K562_trypsin_HCD_fr9.raw
20151201_alr_CompleteHumanProteome_HepG2_HCD_trypsin_fr10	protein	HepG2	raw	1.487	ProteomeXchange	ftp://massive-ftp.ucsd.edu/v03/MSV000086944/raw/raw/20151201_alr_CompleteHumanProteome_HepG2_HCD_trypsin_fr10.raw
20151201_alr_CompleteHumanProteome_HepG2_HCD_trypsin_fr1_151203172052	protein	HepG2	raw	1.782	ProteomeXchange	ftp://massive-ftp.ucsd.edu/v03/MSV000086944/raw/raw/20151201_alr_CompleteHumanProteome_HepG2_HCD_trypsin_fr1_151203172052.raw
20151201_alr_CompleteHumanProteome_HepG2_HCD_trypsin_fr11	protein	HepG2	raw	1.496	ProteomeXchange	ftp://massive-ftp.ucsd.edu/v03/MSV000086944/raw/raw/20151201_alr_CompleteHumanProteome_HepG2_HCD_trypsin_fr11.raw
20151201_alr_CompleteHumanProteome_HepG2_HCD_trypsin_fr12	protein	HepG2	raw	1.486	ProteomeXchange	ftp://massive-ftp.ucsd.edu/v03/MSV000086944/raw/raw/20151201_alr_CompleteHumanProteome_HepG2_HCD_trypsin_fr12.raw
20151201_alr_CompleteHumanProteome_HepG2_HCD_trypsin_fr13	protein	HepG2	raw	1.504	ProteomeXchange	ftp://massive-ftp.ucsd.edu/v03/MSV000086944/raw/raw/20151201_alr_CompleteHumanProteome_HepG2_HCD_trypsin_fr13.raw
20151201_alr_CompleteHumanProteome_HepG2_HCD_trypsin_fr14_151204023833	protein	HepG2	raw	1.625	ProteomeXchange	ftp://massive-ftp.ucsd.edu/v03/MSV000086944/raw/raw/20151201_alr_CompleteHumanProteome_HepG2_HCD_trypsin_fr14_151204023833.raw
20151201_alr_CompleteHumanProteome_HepG2_HCD_trypsin_fr14	protein	HepG2	raw	1.454	ProteomeXchange	ftp://massive-ftp.ucsd.edu/v03/MSV000086944/raw/raw/20151201_alr_CompleteHumanProteome_HepG2_HCD_trypsin_fr14.raw
20151201_alr_CompleteHumanProteome_HepG2_HCD_trypsin_fr15_151204041128	protein	HepG2	raw	1.612	ProteomeXchange	ftp://massive-ftp.ucsd.edu/v03/MSV000086944/raw/raw/20151201_alr_CompleteHumanProteome_HepG2_HCD_trypsin_fr15_151204041128.raw
20151201_alr_CompleteHumanProteome_HepG2_HCD_trypsin_fr15	protein	HepG2	raw	1.427	ProteomeXchange	ftp://massive-ftp.ucsd.edu/v03/MSV000086944/raw/raw/20151201_alr_CompleteHumanProteome_HepG2_HCD_trypsin_fr15.raw
20151201_alr_CompleteHumanProteome_HepG2_HCD_trypsin_fr16_151204054422	protein	HepG2	raw	1.499	ProteomeXchange	ftp://massive-ftp.ucsd.edu/v03/MSV000086944/raw/raw/20151201_alr_CompleteHumanProteome_HepG2_HCD_trypsin_fr16_151204054422.raw
20151201_alr_CompleteHumanProteome_HepG2_HCD_trypsin_fr16	protein	HepG2	raw	1.401	ProteomeXchange	ftp://massive-ftp.ucsd.edu/v03/MSV000086944/raw/raw/20151201_alr_CompleteHumanProteome_HepG2_HCD_trypsin_fr16.raw
20151201_alr_CompleteHumanProteome_HepG2_HCD_trypsin_fr17_151204071716	protein	HepG2	raw	1.511	ProteomeXchange	ftp://massive-ftp.ucsd.edu/v03/MSV000086944/raw/raw/20151201_alr_CompleteHumanProteome_HepG2_HCD_trypsin_fr17_151204071716.raw
20151201_alr_CompleteHumanProteome_HepG2_HCD_trypsin_fr17	protein	HepG2	raw	1.396	ProteomeXchange	ftp://massive-ftp.ucsd.edu/v03/MSV000086944/raw/raw/20151201_alr_CompleteHumanProteome_HepG2_HCD_trypsin_fr17.raw
20151201_alr_CompleteHumanProteome_HepG2_HCD_trypsin_fr18_151204085011	protein	HepG2	raw	1.458	ProteomeXchange	ftp://massive-ftp.ucsd.edu/v03/MSV000086944/raw/raw/20151201_alr_CompleteHumanProteome_HepG2_HCD_trypsin_fr18_151204085011.raw
20151201_alr_CompleteHumanProteome_HepG2_HCD_trypsin_fr18	protein	HepG2	raw	1.386	ProteomeXchange	ftp://massive-ftp.ucsd.edu/v03/MSV000086944/raw/raw/20151201_alr_CompleteHumanProteome_HepG2_HCD_trypsin_fr18.raw
20151201_alr_CompleteHumanProteome_HepG2_HCD_trypsin_fr19_151203215945	protein	HepG2	raw	1.487	ProteomeXchange	ftp://massive-ftp.ucsd.edu/v03/MSV000086944/raw/raw/20151201_alr_CompleteHumanProteome_HepG2_HCD_trypsin_fr19_151203215945.raw
20151201_alr_CompleteHumanProteome_HepG2_HCD_trypsin_fr19	protein	HepG2	raw	1.37	ProteomeXchange	ftp://massive-ftp.ucsd.edu/v03/MSV000086944/raw/raw/20151201_alr_CompleteHumanProteome_HepG2_HCD_trypsin_fr19.raw
20151201_alr_CompleteHumanProteome_HepG2_HCD_trypsin_fr1	protein	HepG2	raw	1.587	ProteomeXchange	ftp://massive-ftp.ucsd.edu/v03/MSV000086944/raw/raw/20151201_alr_CompleteHumanProteome_HepG2_HCD_trypsin_fr1.raw
20151201_alr_CompleteHumanProteome_HepG2_HCD_trypsin_fr20_151203233241	protein	HepG2	raw	1.43	ProteomeXchange	ftp://massive-ftp.ucsd.edu/v03/MSV000086944/raw/raw/20151201_alr_CompleteHumanProteome_HepG2_HCD_trypsin_fr20_151203233241.raw
20151201_alr_CompleteHumanProteome_HepG2_HCD_trypsin_fr20	protein	HepG2	raw	1.338	ProteomeXchange	ftp://massive-ftp.ucsd.edu/v03/MSV000086944/raw/raw/20151201_alr_CompleteHumanProteome_HepG2_HCD_trypsin_fr20.raw
20151201_alr_CompleteHumanProteome_HepG2_HCD_trypsin_fr21_151204010538	protein	HepG2	raw	1.484	ProteomeXchange	ftp://massive-ftp.ucsd.edu/v03/MSV000086944/raw/raw/20151201_alr_CompleteHumanProteome_HepG2_HCD_trypsin_fr21_151204010538.raw
20151201_alr_CompleteHumanProteome_HepG2_HCD_trypsin_fr21	protein	HepG2	raw	1.382	ProteomeXchange	ftp://massive-ftp.ucsd.edu/v03/MSV000086944/raw/raw/20151201_alr_CompleteHumanProteome_HepG2_HCD_trypsin_fr21.raw
20151201_alr_CompleteHumanProteome_HepG2_HCD_trypsin_fr22_151203185351	protein	HepG2	raw	1.513	ProteomeXchange	ftp://massive-ftp.ucsd.edu/v03/MSV000086944/raw/raw/20151201_alr_CompleteHumanProteome_HepG2_HCD_trypsin_fr22_151203185351.raw
20151201_alr_CompleteHumanProteome_HepG2_HCD_trypsin_fr22	protein	HepG2	raw	1.379	ProteomeXchange	ftp://massive-ftp.ucsd.edu/v03/MSV000086944/raw/raw/20151201_alr_CompleteHumanProteome_HepG2_HCD_trypsin_fr22.raw
20151201_alr_CompleteHumanProteome_HepG2_HCD_trypsin_fr23_151203202650	protein	HepG2	raw	1.452	ProteomeXchange	ftp://massive-ftp.ucsd.edu/v03/MSV000086944/raw/raw/20151201_alr_CompleteHumanProteome_HepG2_HCD_trypsin_fr23_151203202650.raw
20151201_alr_CompleteHumanProteome_HepG2_HCD_trypsin_fr23	protein	HepG2	raw	1.343	ProteomeXchange	ftp://massive-ftp.ucsd.edu/v03/MSV000086944/raw/raw/20151201_alr_CompleteHumanProteome_HepG2_HCD_trypsin_fr23.raw
20151201_alr_CompleteHumanProteome_HepG2_HCD_trypsin_fr24_151204102307	protein	HepG2	raw	1.4	ProteomeXchange	ftp://massive-ftp.ucsd.edu/v03/MSV000086944/raw/raw/20151201_alr_CompleteHumanProteome_HepG2_HCD_trypsin_fr24_151204102307.raw
20151201_alr_CompleteHumanProteome_HepG2_HCD_trypsin_fr24	protein	HepG2	raw	1.335	ProteomeXchange	ftp://massive-ftp.ucsd.edu/v03/MSV000086944/raw/raw/20151201_alr_CompleteHumanProteome_HepG2_HCD_trypsin_fr24.raw
20151201_alr_CompleteHumanProteome_HepG2_HCD_trypsin_fr25	protein	HepG2	raw	1.351	ProteomeXchange	ftp://massive-ftp.ucsd.edu/v03/MSV000086944/raw/raw/20151201_alr_CompleteHumanProteome_HepG2_HCD_trypsin_fr25.raw
20151201_alr_CompleteHumanProteome_HepG2_HCD_trypsin_fr26	protein	HepG2	raw	1.317	ProteomeXchange	ftp://massive-ftp.ucsd.edu/v03/MSV000086944/raw/raw/20151201_alr_CompleteHumanProteome_HepG2_HCD_trypsin_fr26.raw
20151201_alr_CompleteHumanProteome_HepG2_HCD_trypsin_fr27	protein	HepG2	raw	1.382	ProteomeXchange	ftp://massive-ftp.ucsd.edu/v03/MSV000086944/raw/raw/20151201_alr_CompleteHumanProteome_HepG2_HCD_trypsin_fr27.raw
20151201_alr_CompleteHumanProteome_HepG2_HCD_trypsin_fr28	protein	HepG2	raw	1.332	ProteomeXchange	ftp://massive-ftp.ucsd.edu/v03/MSV000086944/raw/raw/20151201_alr_CompleteHumanProteome_HepG2_HCD_trypsin_fr28.raw
20151201_alr_CompleteHumanProteome_HepG2_HCD_trypsin_fr29	protein	HepG2	raw	1.274	ProteomeXchange	ftp://massive-ftp.ucsd.edu/v03/MSV000086944/raw/raw/20151201_alr_CompleteHumanProteome_HepG2_HCD_trypsin_fr29.raw
20151201_alr_CompleteHumanProteome_HepG2_HCD_trypsin_fr2	protein	HepG2	raw	1.466	ProteomeXchange	ftp://massive-ftp.ucsd.edu/v03/MSV000086944/raw/raw/20151201_alr_CompleteHumanProteome_HepG2_HCD_trypsin_fr2.raw
20151201_alr_CompleteHumanProteome_HepG2_HCD_trypsin_fr30	protein	HepG2	raw	1.211	ProteomeXchange	ftp://massive-ftp.ucsd.edu/v03/MSV000086944/raw/raw/20151201_alr_CompleteHumanProteome_HepG2_HCD_trypsin_fr30.raw
20151201_alr_CompleteHumanProteome_HepG2_HCD_trypsin_fr31	protein	HepG2	raw	1.306	ProteomeXchange	ftp://massive-ftp.ucsd.edu/v03/MSV000086944/raw/raw/20151201_alr_CompleteHumanProteome_HepG2_HCD_trypsin_fr31.raw
20151201_alr_CompleteHumanProteome_HepG2_HCD_trypsin_fr32	protein	HepG2	raw	1.389	ProteomeXchange	ftp://massive-ftp.ucsd.edu/v03/MSV000086944/raw/raw/20151201_alr_CompleteHumanProteome_HepG2_HCD_trypsin_fr32.raw
20151201_alr_CompleteHumanProteome_HepG2_HCD_trypsin_fr33	protein	HepG2	raw	1.462	ProteomeXchange	ftp://massive-ftp.ucsd.edu/v03/MSV000086944/raw/raw/20151201_alr_CompleteHumanProteome_HepG2_HCD_trypsin_fr33.raw
20151201_alr_CompleteHumanProteome_HepG2_HCD_trypsin_fr34	protein	HepG2	raw	1.483	ProteomeXchange	ftp://massive-ftp.ucsd.edu/v03/MSV000086944/raw/raw/20151201_alr_CompleteHumanProteome_HepG2_HCD_trypsin_fr34.raw
20151201_alr_CompleteHumanProteome_HepG2_HCD_trypsin_fr35	protein	HepG2	raw	1.525	ProteomeXchange	ftp://massive-ftp.ucsd.edu/v03/MSV000086944/raw/raw/20151201_alr_CompleteHumanProteome_HepG2_HCD_trypsin_fr35.raw
20151201_alr_CompleteHumanProteome_HepG2_HCD_trypsin_fr3	protein	HepG2	raw	1.505	ProteomeXchange	ftp://massive-ftp.ucsd.edu/v03/MSV000086944/raw/raw/20151201_alr_CompleteHumanProteome_HepG2_HCD_trypsin_fr3.raw
20151201_alr_CompleteHumanProteome_HepG2_HCD_trypsin_fr4	protein	HepG2	raw	1.523	ProteomeXchange	ftp://massive-ftp.ucsd.edu/v03/MSV000086944/raw/raw/20151201_alr_CompleteHumanProteome_HepG2_HCD_trypsin_fr4.raw
20151201_alr_CompleteHumanProteome_HepG2_HCD_trypsin_fr5	protein	HepG2	raw	1.548	ProteomeXchange	ftp://massive-ftp.ucsd.edu/v03/MSV000086944/raw/raw/20151201_alr_CompleteHumanProteome_HepG2_HCD_trypsin_fr5.raw
20151201_alr_CompleteHumanProteome_HepG2_HCD_trypsin_fr6	protein	HepG2	raw	1.49	ProteomeXchange	ftp://massive-ftp.ucsd.edu/v03/MSV000086944/raw/raw/20151201_alr_CompleteHumanProteome_HepG2_HCD_trypsin_fr6.raw
20151201_alr_CompleteHumanProteome_HepG2_HCD_trypsin_fr7	protein	HepG2	raw	1.506	ProteomeXchange	ftp://massive-ftp.ucsd.edu/v03/MSV000086944/raw/raw/20151201_alr_CompleteHumanProteome_HepG2_HCD_trypsin_fr7.raw
20151201_alr_CompleteHumanProteome_HepG2_HCD_trypsin_fr8	protein	HepG2	raw	1.531	ProteomeXchange	ftp://massive-ftp.ucsd.edu/v03/MSV000086944/raw/raw/20151201_alr_CompleteHumanProteome_HepG2_HCD_trypsin_fr8.raw
20151201_alr_CompleteHumanProteome_HepG2_HCD_trypsin_fr9	protein	HepG2	raw	1.499	ProteomeXchange	ftp://massive-ftp.ucsd.edu/v03/MSV000086944/raw/raw/20151201_alr_CompleteHumanProteome_HepG2_HCD_trypsin_fr9.raw
20151209_alr_CompleteHumanProteome_HepG2_HCD_trypsin_24_2	protein	HepG2	raw	1.368	ProteomeXchange	ftp://massive-ftp.ucsd.edu/v03/MSV000086944/raw/raw/20151209_alr_CompleteHumanProteome_HepG2_HCD_trypsin_24_2.raw
20151209_alr_CompleteHumanProteome_HepG2_HCD_trypsin_31_2	protein	HepG2	raw	1.45	ProteomeXchange	ftp://massive-ftp.ucsd.edu/v03/MSV000086944/raw/raw/20151209_alr_CompleteHumanProteome_HepG2_HCD_trypsin_31_2.raw
20151209_alr_CompleteHumanProteome_HepG2_HCD_trypsin_4_2	protein	HepG2	raw	1.485	ProteomeXchange	ftp://massive-ftp.ucsd.edu/v03/MSV000086944/raw/raw/20151209_alr_CompleteHumanProteome_HepG2_HCD_trypsin_4_2.raw
20151209_alr_CompleteHumanProteome_HepG2_HCD_trypsin_5_2	protein	HepG2	raw	1.474	ProteomeXchange	ftp://massive-ftp.ucsd.edu/v03/MSV000086944/raw/raw/20151209_alr_CompleteHumanProteome_HepG2_HCD_trypsin_5_2.raw

### Sheet: S2 LRP2 ENCODE4 Resource Summar
task_id	name	exit	submit	mean_duration	mean_realtime	mean_%cpu	mean_peak_rss	mean_peak_vmem	mean_rchar	mean_wchar
1	SHEYNKMANLAB_LRP2:LRP2:GUNZIP_GTF	0	2026-09-06 18:29:05	1m 34.5s	14.9s	0.985	4.5 MB	8.1 MB	89.2 MB	3.1 GB
2	SHEYNKMANLAB_LRP2:LRP2:GUNZIP_FASTA	0	2026-09-06 18:35:41	47.5s	17.3s	0.99	4.1 MB	8.1 MB	806.6 MB	2.9 GB
3	SHEYNKMANLAB_LRP2:LRP2:GUNZIP_PROTEIN_FASTA	0	2026-08-21 17:31:27	1m 53.3s	606ms	0.924	3.9 MB	8 MB	16.8 MB	138.5 MB
4	SHEYNKMANLAB_LRP2:LRP2:PACBIO_ISOCALL:ISOCALL_PREP	0	2026-09-06 18:29:00	2m 51.2s	1m 30s	1	363.9 MB	381.9 MB	89.2 MB	10.7 MB
5-129	SHEYNKMANLAB_LRP2:LRP2:PACBIO_ISOCALL:ISOCALL_PROFILE	0	2026-09-06 18:56:43	4m 56s	15.8s	1.77	24.8 MB	388.1 MB	479.5 MB	9.8 MB
130-252	SHEYNKMANLAB_LRP2:LRP2:PACBIO_ISOCALL:ISOCALL_ALIGN	0	2026-09-06 18:36:49	47m 4.4s	17m 2.5s	11.097	33.8 GB	41.4 GB	5.8 GB	2 GB
253	SHEYNKMANLAB_LRP2:LRP2:PACBIO_ISOCALL:ISOCALL_MERGE	0	2026-09-06 23:00:38	5m 39.7s	5m 9.7s	1.595	300.6 MB	9.3 GB	1.2 GB	525.1 MB
254	SHEYNKMANLAB_LRP2:LRP2:PACBIO_ISOCALL:ISOCALL_CALL	0	2026-09-06 23:04:38	8m 40s	52s	10.005	420.6 MB	7.3 GB	536 MB	402.7 MB
255	SHEYNKMANLAB_LRP2:LRP2:TRANSCRIPTOME:SQANTI_QC	0	2026-09-06 23:06:52	1h 1m 45.3s	1h 39.8s	3.762	21 GB	43.4 GB	138.6 GB	18.6 GB
256	SHEYNKMANLAB_LRP2:LRP2:TRANSCRIPTOME:GENERATE_HASHIDS	0	2026-09-07 00:48:51	18m 26.2s	17m 21.5s	1.03	7.5 GB	12.1 GB	8.9 GB	444.8 MB
257	SHEYNKMANLAB_LRP2:LRP2:TRANSCRIPTOME:FILTER_TRANSCRIPTOME	0	2026-09-07 01:06:38	33m 20s	32m 8.7s	1.021	15.2 GB	19.4 GB	10.3 GB	4.7 GB
258	SHEYNKMANLAB_LRP2:LRP2:PREDICTED_PROTEOME:CPAT_ORF	0	2026-09-07 01:42:38	25m 40s	24m 55.5s	0.998	607.7 MB	748.2 MB	2.1 GB	1.9 GB
259	SHEYNKMANLAB_LRP2:LRP2:MULTISAMPLE_ANALYSIS:LEAFCUTTER_LONGREAD	0	2026-09-07 01:42:52	45m 2.9s	35m 26.2s	2.03	129.5 GB	139.2 GB	3.1 GB	1.5 GB
260	SHEYNKMANLAB_LRP2:LRP2:PREDICTED_PROTEOME:FILTER_CPAT	0	2026-09-07 01:54:38	14m 20s	13m 34.5s	1.005	20.7 GB	25 GB	14.5 GB	1.8 GB
261	SHEYNKMANLAB_LRP2:LRP2:PREDICTED_PROTEOME:SQANTI_PROTEIN	0	2026-09-07 02:22:58	3h 36m 17.7s	3h 35m 13.3s	1.001	7.8 GB	7.9 GB	10 GB	4.4 GB
262	SHEYNKMANLAB_LRP2:LRP2:PREDICTED_PROTEOME:PROTEIN_CLASSIFICATION	0	2026-09-07 05:02:38	1h 37m 30s	1h 36m 18.1s	1.006	33.4 GB	36.3 GB	19.3 GB	2.3 GB
263	SHEYNKMANLAB_LRP2:LRP2:MULTISAMPLE_ANALYSIS:DIFFERENTIAL_EXPRESSION	0	2026-09-07 08:38:38	15m	13m 42.7s	1.003	6.4 GB	13.8 GB	47.6 MB	1.1 GB
264	SHEYNKMANLAB_LRP2:LRP2:BUILD_PROTEOME_REFERENCE	0	2026-08-21 17:33:30	1m 50s	45.1s	0.99	1.3 GB	5.5 GB	792.6 MB	481.3 MB
266-316	SHEYNKMANLAB_LRP2:LRP2:PROTEOMICS:MSCONVERT_MZML	9	2026-08-21 17:36:23	7m 212ms	2m 37.9s	0.001	21 MB	3.7 GB	2 MB	141.6 KB
317	SHEYNKMANLAB_LRP2:LRP2:PROTEOMICS:FRAGPIPE	0	2026-08-21 17:47:27	4h 35m 46.3s	3h 29m 14s	3.633	346.4 GB	413.9 GB	1.7 TB	298.7 GB
318	SHEYNKMANLAB_LRP2:LRP2:PROTEOMICS:NOVEL_PEPTIDES	0	2026-08-21 21:13:26	8m 6.3s	7m 30.3s	0.994	11.8 GB	16.1 GB	3.6 GB	713.8 MB
